# Rewiring of aminoacyl-tRNA synthetase localization and interactions in plants with extensive mitochondrial tRNA gene loss

**DOI:** 10.1101/2022.01.27.478071

**Authors:** Jessica M. Warren, Amanda K. Broz, Ana Martinez-Hottovy, Christian Elowsky, Alan C. Christensen, Daniel B. Sloan

## Abstract

The number of tRNAs encoded in plant mitochondrial genomes varies considerably. Ongoing loss of bacterial-like mitochondrial tRNA genes in many lineages necessitates the import of nuclear-encoded eukaryotic counterparts that share little sequence similarity. Because tRNAs are involved in highly specific molecular interactions, this replacement process raises questions about the identity and trafficking of enzymes necessary for the maturation and function of newly imported tRNAs. In particular, the aminoacyl-tRNA synthetases (aaRSs) that charge tRNAs are usually divided into distinct classes that specialize on either organellar (mitochondrial and plastid) or cytosolic tRNAs. Here, we investigate the evolution of aaRS subcellular localization in a plant lineage (*Sileneae*) that has experienced extensive and rapid mitochondrial tRNA loss. By analyzing full-length mRNA transcripts (PacBio Iso-Seq), we found the predicted retargeting of many ancestrally cytosolic aaRSs to the mitochondrion and confirmed these results with colocalization microscopy assays. However, we also found cases where aaRS localization does not appear to change despite functional tRNA replacement, suggesting evolution of novel interactions and charging relationships. Therefore, the history of repeated tRNA replacement in *Sileneae* mitochondria reveals that differing constraints on tRNA/aaRS interactions may determine which of these alternative coevolutionary paths is used to maintain organellar translation in plant cells.
