## Supplemental Table 2 for "Rewiring of aminoacyl-tRNA synthetase localization and interactions in plants with extensive mitochondrial tRNA gene loss"

### Sheet: Sheet1
Supplementary table 3| Enzymes with truncated reads predicted to mitochondrially localized
Cytosolic Aminoacyl-tRNA Synthetase	Species	ID	Number of Iso-Seq Reads	Targeting Predictions	Coding Sequence
GluRS	S. conica	52005	50	Supp. Fig. 7	ATGGTTCGTACCGAACTCCTCAATCTTCTCCGGCGATCTGAACTGCAATCTTGTCCGTTTTCCAAGCTGCTGTTTGGACACGAATTCTGTGTCAGTGTCCGTGTCGGATCGTCCGGACACGGGTACGCCCGGAAAACAGCCACTGGGATGAGATGGGAGAGCTTGAAAAAGTCTAATAAGAAGTATCTAAATGTGGTGCGTTGGTACAATTCTCTAAGCTCCGAGTACAATAGCCTGAATGAGGTTGTGCAAGGTTTTACTCTGAAAAAGGGTTCTGGGAAGCAAGTTACGGGAAAATCAAAAGATCAACTTTCCCAAACTGATCCAAAACTTGCTGCTGGAAATAACAATGAAAAGGTTAAAACACTCAGTCGCTCTGAAGTAGATCTTCCAGATGCT…
GluRS	Agrostemma	37078	2	Supp. Fig. 7	ATGTTGTTGCTTGGCATCTCCAGCAAACGTCTTCAACCGTCAACGCTTCATCCTGACCGTTGTTTCCGACACAGGTCGAAACTCCATGGATCTCTTGTCCTTCTTCGATACATAGGCCGAGCTGCTAGCGACTCAAAGTTATACGAGAATGACGCTTTTCGGGCTGGACAGGTTGATCAGTGGTTGGATTACCTTTCCATTCTTGATAAAGGATCGGAATTCGAAGCTGGTTGCGGCTATCTGGACACATACTTGTTGACTAACACGTTTTTGGTCGGTAATGATGCGTCCATTGCCGACATCTATTTGTGGGCTGCCCTTGCAGCAACTGGGCCGAGGTGGGAGAGTTTGAAGAAATCCAACAAGAAATATCTAAACTTGGTTCGTTGGTACAACTCT…
